# A wealth of novel cell-specific expressed SNVs from tumor and normal scRNA-seq datasets

**DOI:** 10.1101/2022.06.12.495797

**Authors:** Christian Dillard, Evgenia Ulianova, NM Prashant, Hongyu Liu, Nathan Edwards, Anelia Horvath

**Affiliations:** McCormick Genomics and Proteomics Center, School of Medicine and Health Sciences, The George Washington University, Washington, DC, 20037, USA; Departments of Genetics and Genomic Sciences, Icahn School of Medicine at Mount Sinai, New York, NY 10029, USA; Division of Animal Sciences, University of Missouri, Columbia, MO, 65211, USA; Department of Biochemistry and Molecular Medicine, School of Medicine and Health Sciences, The George Washington University, Washington, DC, 20037, USA

**Keywords:** SNV, SNP, mutation, scRNA-seq, single cell, sceSNV, scExecute, somatic mutation, RNA-editing, post-transcriptional modification

## Abstract

We demonstrate a novel variant calling strategy using barcode-stratified alignments on 25 tumor and normal 10XGenomics scRNA-seq datasets (>200,000 cells). Our approach identified 24,528 exonic non-dbSNP single cell expressed (sce)SNVs, a third of which are shared across multiple samples. The novel sceSNVs include unreported somatic and germline variants, as well as RNA-originating variants; some are expressed in up to 17% of the cells, and many are found in known cancer genes. Our findings suggest that there is an unacknowledged repertoire of expressed genetic variants, possibly recurrent and common across samples, in the normal and cancer transcriptome.
