## Supplementary material for "A wealth of novel cell-specific expressed SNVs from tumor and normal scRNA-seq datasets": S_Table2

Gene	N_samples	Samples	Ps	Padj	log2FC
ACTA2	2	pc1,pc2	0.000176378936628756,6.61373383819393e-05	0.165408166770448,0.11373968768234	-5.16801596687371,-3.81141035429085
ATP1A1	1	chlg1	0.00010450600492667	0.0942435152428712	-1.27345708676789
BCAT1	1	chlg1	6.12818329147974e-05	0.0755665851417442	-1.80159380720119
BCL7C	1	chlg3	7.67126747024642e-05	0.116590480101962	0.637110833958209
CAPG	1	chlg1	0.000423683586145291	0.183129023179538	1.65184017214744
CAPS	1	chlg1	1.27694830842e-05	0.0575775992266576	1.63463069373318
CD74	1	chlg6	4.26036285265022e-05	0.172017106142543	-1.80346995444146
CLDN3	1	chlg1	0.000369290426744494	0.183129023179538	1.58792965242449
CRHBP	1	chlg4	3.52634842418892e-06	0.0063985592156908	-3.89042376443599
CXCL14	1	chlg1	0.000181248509048245	0.125730696507467	-3.59268772608673
DBI	1	chlg3	7.28054674593752e-06	0.0221304352587347	0.582917275760766
FCN3	1	chlg4	8.13721508153059e-07	0.00295299535308745	-3.58953489479907
FIBP	1	chlg1	0.000150256093293684	0.112917454110203	1.06739326229612
GDI2	1	chlg5	2.34385923523204e-05	0.120286855952108	0.817127456849494
GLA	1	chlg3	1.64931074408618e-06	0.00752003233766096	1.83505703384424
GNAS	1	chlg1	2.6139629951556e-05	0.0755665851417442	-1.21556567458078
GNLY	1	chlg3	1.54658938347833e-05	0.0352583714698472	-3.09996140865103
GRN	1	chlg1	0.000118676926314635	0.0972935019550346	1.21921219780339
HEXB	1	chlg1	0.000246978350767259	0.159089340515653	1.35546419050372
HLA-DRA	1	chlg6	3.52007123424425e-06	0.0353767159041547	-2.78042819399529
HLA-DRB1	1	chlg6	6.65954816795107e-05	0.172017106142543	-3.00327258727086
KANSL1	1	chlg1	0.000467062268033863	0.183129023179538	-1.8997243202681
MIR205HG	1	chlg1	2.692429667689e-06	0.0242803307432194	-2.42524061665683
MRPL18	1	pc2	1.49876195345754e-06	0.0099062030358815	1.50168234715128
MSMB	1	pc1	1.19279193667433e-05	0.0559300139106593	-3.73006213002579
MT-ND2	1	chlg1	0.000330402955206899	0.183129023179538	-1.09219743354258
MT-ND3	1	chlg1	7.5320613790831e-05	0.0755665851417442	-1.20358208454304
MT-ND4L	1	chlg1	0.000437148544130266	0.183129023179538	-1.10741934751304
MT-RNR1	1	chlg1	4.70532065941538e-05	0.0755665851417442	-1.46465904680325
MT-RNR2	1	chlg1	0.000376575263092354	0.183129023179538	-1.19105244394367
MYL9	2	pc1,pc2	4.70621544526156e-05,0.000125895786557903	0.110337221114157,0.173207423146364	-4.21108387396059,-2.94389729920611
NOP56	1	pc2	0.000188606124402692	0.188609526380499	1.24671263943984
NPY	1	pc2	0.000191927123806293	0.188609526380499	-2.72168250442395
PMEPA1	1	chlg1	0.000466552520548315	0.183129023179538	-1.29268390146652
RAB11B	1	chlg6	8.19713666032282e-05	0.172017106142543	0.746020103597227
RAB5C	1	chlg1	0.00039047494358473	0.183129023179538	0.896297298196973
RGS5	2	pc1,pc2	0.000171008853055482,5.25311637535527e-05	0.165408166770448,0.11373968768234	-5.5751301122758,-4.40022604208153
RPL15	1	chlg1	6.3056679680842e-05	0.0755665851417442	0.573339090273535
RPL19	1	chlg1	7.54157536344752e-05	0.0755665851417442	0.368853861569873
RPL23A	1	chlg3	6.64962564866762e-05	0.116590480101962	0.105122451919344
SOX4	1	chlg1	0.000436313233640043	0.183129023179538	-1.35389928090178
SPP1	1	chlg3	3.15107973419909e-07	0.00287346960961615	-3.2651698528091
SPRY1	1	chlg1	3.4740685058632e-05	0.0755665851417442	-2.70504431800185
SRSF2	1	chlg6	8.55806498221608e-05	0.172017106142543	-0.52750706209411
TAGLN	2	pc1,pc2	0.000145904255711135,2.88012880822256e-06	0.165408166770448,0.0099062030358815	-4.61205143833675,-4.3943454696122
